# TNF signalling fine-tunes Langerhans cell transcriptional programmes mediating adaptive immunity

**DOI:** 10.1101/2021.02.07.430111

**Authors:** James Davies, Andres F. Vallejo, Sofia Sirvent, Gemma Porter, Kalum Clayton, Yamkela Qumbelo, Patrick Stumpf, Jonathan West, Clive M. Gray, Nyaradzo T.L Chigorimbo-Murefu, Ben MacArthur, Marta E Polak

## Abstract

Langerhans cells (LCs) reside in the epidermis as a dense network of immune system sentinels, coordinating both immunogenic and tolerogenic immune responses. To determine molecular switches directing induction of LC immune activation, we performed mathematical modelling of gene regulatory networks identified by single cell RNA sequencing of LCs exposed to TNF, a key pro-inflammatory signal produced by the skin. Our approach delineated three programmes of LC phenotypic activation (immunogenic, tolerogenic or ambivalent), and confirmed that TNF enhanced LC immunogenic programming. Through regulon analysis followed by mutual information modelling, we identified *IRF1* as the key transcription factor for the regulation of immunogenicity in LCs. Application of a mathematical toggle switch model, coupling *IRF1* with tolerance-inducing transcription factors, determined the key set of transcription factors regulating the switch between tolerance and immunogenicity, and correctly predicted LC behaviour in LCs derived from different body sites. Our findings provide a mechanistic explanation of how combinatorial interactions between different transcription factors can coordinate specific transcriptional programmes in human LCs, interpreting the microenvironmental context of the local tissue microenvironments.
