## Supplementary Table 2 for "TNF signalling fine-tunes Langerhans cell transcriptional programmes mediating adaptive immunity"

### Sheet: Sheet1
			Unstimulated			TNF𝛼 stimulated
Model iteration	IMMUNOGENIC TFs	TOLEROGENIC TFs	IMMUNOGENIC (A)	TOLEROGENIC (B)	AMBIVALENT (C)	IMMUNOGENIC (A)	TOLEROGENIC (B)	AMBIVALENT (C)
1	IRF1	KRAS	292	55	28	285	36	41
2	IRF1	SOX4	290	67	18	279	34	49
3	IRF1	KRAS/SOX4	232	96	47	248	48	66
4	IRF1	IRF4/ELK1/RELB	167	104	103	166	69	127
5	IRF1	IRF4/ELK1/RELB/KRAS	159	92	124	188	57	117
6	IRF1	IRF4/ELK1/RELB/SOX4	131	142	102	120	90	152
7	IRF1	IRF4/ELK1/RELB/KRAS/SOX4	232	96	47	248	48	66
8	IRF1/IRF4	KRAS	291	45	39	285	24	53
9	IRF1/IRF4	SOX4	133	40	202	196	26	140
10	IRF1/IRF4	KRAS/SOX4	234	77	64	249	37	76
11	IRF1/IRF4	IRF4/ELK1/RELB	179	82	114	162	48	152
12	IRF1/IRF4	IRF4/ELK1/RELB/KRAS	172	101	102	195	45	122
13	IRF1/IRF4	IRF4/ELK1/RELB/SOX4	33	104	238	65	66	231
14	IRF1/IRF4	IRF4/ELK1/RELB/KRAS/SOX4	131	126	118	152	65	145
