## Supplementary Table 1 for "TNF signalling fine-tunes Langerhans cell transcriptional programmes mediating adaptive immunity"

### Sheet: Sheet1
Immunogenic signature	Immunogenic signature		Tolerogenic Signature
(0-24 hour upregulated genes (B&H p<0.05, logFC >1), from (Sirvent et al. 2020), mutually found in unstimulated and TNF stimulated migrated LC	(0-24 hour upregulated genes (B&H p<0.05, logFC >1), from (Sirvent et al. 2020), mutually found in breast and foreskin migrated LC		LC tolerogenic signature from (Davies et al. 2019) - genes within signature, mutually found in Unstimulated and TNF stimulated migrated LC, and breast and foreskin migrated LC)
ABCG1	ABCG1		CD274
ABTB2	ABLIM1		CD80
ADAM19	ABTB2		CD83
ADCK3	ADAM19		CD86
ALCAM	ADCK3		EBI3
ALOX15B	ADIRF		GSN
ANO6	ALCAM		HLA.G
ANTXR2	ALOX15B		HMOX1
APOL1	ANO6		ICOSLG
APOL2	ANTXR2		IDO1
APOL6	APOL2		IDO2
ARHGAP22	APOL6		IL10RA
ARHGAP25	ASNS		IL10RB
ASNS	ATF3		IL4I1
ATF3	ATP6V0D2		ITGB8
ATXN7	ATXN7		LAMTOR1
AXIN2	BASP1		LGALS1
BASP1	BATF3		LGALS3
BATF3	BCL2L1		LGALS9
BCL2L1	BTG1		NRP2
BTG1	C4orf32		OPTN
C5orf56	CBR3		PRDM1
CALD1	CCL17		RELB
CAV1	CCL4		SELPLG
CBR3	CD1E		SLAMF7
CCL17	CD40		SOCS1
CD36	CD44		SOCS2
CD40	CD82		TBK1
CD44	CD83		VEGFA
CD83	CD84
CD84	CDKN2C
CDKN2C	CFP
CFP	CHAC1
CKB	CKB
CLU	CLU
CNTLN	CNTLN
COCH	COCH
CREG1	COLGALT2
CST3	CREB5
DAAM1	CREG1
DDIT4	CST3
DENND3	DAAM1
DNAJC15	DAPK1
DOCK4	DDIT4
DUSP14	DENND3
EBI3	DNAJC15
EPSTI1	DOCK4
ERAP2	E2F7
FAM111A	EBI3
FAM126A	EHF
FAM46A	EPSTI1
FCHSD2	ERAP2
FGD2	FAM105A
FMNL3	FAM126A
FNIP2	FAM46A
FOXO1	FCHSD2
GADD45B	FGD2
GATSL3	FMNL3
GBP1	FNIP2
GEMIN8	FOSL1
GEN1	FOXO1
GGA2	GADD45B
GNG12	GAREML
HIVEP1	GATSL3
ICAM1	GBP1
ICOSLG	GEN1
IFI16	GGA2
IFIT5	HIVEP1
IL15	HSPA6
IRF1	ICAM1
ITGB8	ICOSLG
KIF2A	IFI16
KMT2A	IGF1R
LAMC1	IL15
LITAF	INTS6
LYSMD4	IRF1
MAML2	IRF8
MAP3K5	IRS2
MAP3K8	ITGB8
MED14	KIF2A
MID1IP1	KMT2A
MIR155HG	LAT2
MIR22HG	LINC00158
MPZL1	LITAF
MSC	LTB
MYCBP2	MAFB
MYLIP	MAML2
NBN	MAP3K8
NCK2	MED14
NCOA3	MFSD2A
NEAT1	MID1IP1
NET1	MIR155HG
NFATC2	MIR17HG
NFKBIE	MIR22HG
NID2	MPZL1
NMT2	MYCBP2
NR3C1	MYLIP
NRG2	NBN
OSBPL3	NCK2
OTUD7B	NCOA3
P2RY8	NEAT1
PARP14	NET1
PCK2	NFKBIE
PDCD4	NMT2
PDGFC	NR1D1
PER3	NR3C1
PERP	OSBPL3
PIK3IP1	OTUD7B
PITPNC1	P2RY8
PLCL1	PARP14
PLEK	PDCD4
PLEKHA2	PDGFC
PLXNC1	PER2
PLXND1	PER3
PPP1R10	PERP
PSAT1	PIK3IP1
PTGER4	PITPNC1
PTK2B	PLAGL2
PTPRK	PLCL1
PVR	PLEK
RAB12	PLEKHA2
RAB8B	PLK2
RASGRP3	PLXNC1
RBPJ	PLXND1
RCSD1	PPP1R10
RFFL	PTGER4
RHOF	PTK2B
RNF213	PTPRK
RPS6KA2	PVR
RUNX2	RAB12
SLAMF7	RAB8B
SLC1A5	RASGEF1B
SLC36A1	RASGRP3
SLC9A7	RBPJ
SLC9A9	RFFL
SLCO5A1	RGS16
SMS	RHOF
SNN	RNF144B
SNX11	RNF213
SOCS1	SESN2
SOCS2	SLAMF7
SOD2	SLC1A5
SPEF2	SLC36A1
SPR	SLC39A14
SRGN	SLC7A5
ST3GAL6	SLC9A7
STAT5A	SLCO5A1
TAGLN2	SMS
TCF4	SNN
TIFAB	SNX11
TMEM150C	SOCS1
TMEM164	SOD2
TMEM2	SORBS1
TNFAIP2	SRGAP1
TNFAIP3	SRGN
TNFRSF14	ST3GAL6
TNFSF4	STAT5A
TOR4A	TAGLN2
TRAF1	TCF4
TREML1	TLR1
TRIM21	TMEM150C
UPB1	TMEM164
ZBTB44	TMEM2
ZEB2	TNFAIP2
ZNF267	TNFAIP3
ZNF33B	TNFRSF14
ZNF366	TRAF1
ZNFX1	UPB1
	ZBTB44
	ZC3H12D
	ZEB2
	ZNF267
	ZNF366
	ZNF462
	ZNF608
	ZNFX1
